# Properties of genes encoding transfer RNAs as integration sites for genomic islands and prophages in *Klebsiella pneumoniae*

**DOI:** 10.1101/2020.11.02.365908

**Authors:** Camilo Berríos-Pastén, Rodolfo Acevedo, Patricio Arros, Macarena A. Varas, Kelly L. Wyres, Margaret M. C. Lam, Kathryn E. Holt, Rosalba Lagos, Andrés E. Marcoleta

## Abstract

The evolution of traits including antibiotic resistance, virulence, and increased fitness in *Klebsiella pneumoniae* and related species has been linked to the acquisition of mobile genetic elements through horizontal transfer. Among them, genomic islands (GIs) preferentially integrating at genes encoding tRNAs and the tmRNA (t(m)DNAs) would be significant in promoting chromosomal diversity. Here, we studied the whole set of t(m)DNAs present in 66 *Klebsiella* chromosomes, investigating their usage as integration sites and the properties of the integrated GIs. A total of 5,624 t(m)DNAs were classified based on their sequence conservation, genomic context, and prevalence. 161 different GIs and prophages were found at these sites, hosting 3,540 gene families including various related to virulence and drug resistance. Phylogenetic analyses supported the acquisition of several of these elements through horizontal gene transfer, likely mediated by a highly diverse set of encoded integrases targeting specific t(m)DNAs and sublocations inside them. Only a subset of the t(m)DNAs had integrated GIs and even identical tDNA copies showed dissimilar usage frequencies, suggesting that the genomic context would influence the integration site selection. This usage bias, likely towards avoiding disruption of polycistronic transcriptional units, would be conserved across Gammaproteobacteria. The systematic comparison of the t(m)DNAs across different strains allowed us to discover an unprecedented number of *K. pneumoniae* GIs and prophages and to raise important questions and clues regarding the fundamental properties of t(m)DNAs as targets for the integration of mobile genetic elements and drivers of bacterial genome evolution and pathogen emergence.
