## Supplementary Table 1 (spreadsheet) for "Properties of genes encoding transfer RNAs as integration sites for genomic islands and prophages in *Klebsiella pneumoniae*"

### Sheet: Sheet1
Supplementary Table 1. List and properties of the Klebsiella pneumoniae strains whose genomes were analysed in this study
Strain	Species	Phylogroup	Phylogroup (old)	Sequence type	Clonal Group	NCBI access number	Year	Country	Source	Sample type
1084	K. pneumoniae sensu stricto	Kp1	KpI	ST23	CG23	NC_018522.1	2002	Taiwan	Human	Liver abscess
1158	K. pneumoniae sensu stricto	Kp1	KpI	ST65	CG65	NZ_CP006722.1	2002	Taiwan	Human	Unknown
234-12	K. pneumoniae sensu stricto	Kp1	KpI	ST514	n/a	NZ_CP011313.1	2011	Germany	Human	Blood
30660	K. pneumoniae sensu stricto	Kp1	KpI	ST258	CG258	NZ_CP006923.1	2010	USA	Human	Urine
30684	K. pneumoniae sensu stricto	Kp1	KpI	ST258	CG258	NZ_CP006918.1	2010	USA	Human	Urine
32192	K. pneumoniae sensu stricto	Kp1	KpI	ST258	CG258	CP010361.1	2010	USA	Human	Urine
34618	K. pneumoniae sensu stricto	Kp1	KpI	ST258	CG258	CP010392.1	2011	USA	Human	Corporal fluid, BAL, respiratory
43816KPPR1	K. pneumoniae sensu stricto	Kp1	KpI	ST493	n/a	NZ_CP009208.1	2000	USA	Human	Unknown
500_1420	K. pneumoniae sensu stricto	Kp1	KpI	ST258	CG258	CP011980.1	2012	USA	Human	Urine
BAA-2146	K. pneumoniae sensu stricto	Kp1	KpI	ST11	CG258	NZ_CP006659.2	2010	USA	Human	Urine
BlaNDM-1	K. pneumoniae sensu stricto	Kp1	KpI	ST395	CG258	CP009114.1	2012	USA	Human	Urine
CAV1193	K. pneumoniae sensu stricto	Kp1	KpI	ST941	n/a	CP013322.1	2010	USA	Human	Respiratory tract
CAV1344	K. pneumoniae sensu stricto	Kp1	KpI	ST941	n/a	CP011624.1	2010	USA	Human	Urinary tract
CAV1392	K. pneumoniae sensu stricto	Kp1	KpI	ST11	CG258	CP011578.1	2011	USA	Human	Sputum
CAV1596	K. pneumoniae sensu stricto	Kp1	KpI	ST258	CG258	CP011647.1	2012	USA	Human	Perirectal region
CG43	K. pneumoniae sensu stricto	Kp1	KpI	ST86	CG86	CP006648.1	2012	Taiwan	Human	Liver abscess
DMC1097	K. pneumoniae sensu stricto	Kp1	KpI	ST258	CG258	CP011976.1	2010	USA	Human	Blood
HK787	K. pneumoniae sensu stricto	Kp1	KpI	ST86	CG86	NZ_CP006738.1	2013	Taiwan	Human	Unknown
HS11286	K. pneumoniae sensu stricto	Kp1	KpI	ST11	CG258	CP003200.1	2011	China	Human	Sputum
J1	K. pneumoniae sensu stricto	Kp1	KpI	ST111	n/a	CP013711.1	2014	China	Environmental	Wastewater treatment plant
JM45	K. pneumoniae sensu stricto	Kp1	KpI	ST11	CG258	CP006656.1	2010	China	Human	Blood
KCTC2242	K. pneumoniae sensu stricto	Kp1	KpI	ST375	CG65	CP002910.1	2010	Republic of Korea	Environmental	Produces 2,3-butanediol
KP13	K. pneumoniae sensu stricto	Kp1	KpI	ST442	n/a	NZ_CP003999.1	2009	Brazil	Human	Blood
Kp52.145	K. pneumoniae sensu stricto	Kp1	KpI	ST66	CG66	NZ_FO834906.1	1935	Indonesia	Human	Respiratory tract
KP617	K. pneumoniae sensu stricto	Kp1	KpI	ST14	CG14/15	CP012753.1	2013	South Korea	Human	Burn patient
KpN01	K. pneumoniae sensu stricto	Kp1	KpI	ST278	n/a	CP012987.1	2013	Canada	Human	Urinary tract
KpN06	K. pneumoniae sensu stricto	Kp1	KpI	ST278	n/a	CP012992.1	2013	Canada	Human	Blood
KPNIH10	K. pneumoniae sensu stricto	Kp1	KpI	ST258	CG258	NZ_CP007727.1	2011	USA	Human	Groin
KPNIH24	K. pneumoniae sensu stricto	Kp1	KpI	ST258	CG258	NZ_CP008797.1	2012	USA	Human	Throat/groin
KPNIH27	K. pneumoniae sensu stricto	Kp1	KpI	ST34	CG34	NZ_CP007731.1	2012	USA	Human	Groin
KPNIH29	K. pneumoniae sensu stricto	Kp1	KpI	ST1518	n/a	NZ_CP009863.1	2013	USA	Human	Perirectal swab
KPNIH30	K. pneumoniae sensu stricto	Kp1	KpI	ST258	CG258	NZ_CP009872.1	2013	USA	Human	Perirectal region
KPNIH31	K. pneumoniae sensu stricto	Kp1	KpI	ST392	CG147	NZ_CP009876.1	2013	USA	Human	Urinary tract
KPNIH32	K. pneumoniae sensu stricto	Kp1	KpI	ST258	CG258	NZ_CP009775.1	2013	USA	Human	Perirectal swab
KPNIH33	K. pneumoniae sensu stricto	Kp1	KpI	ST258	CG258	NZ_CP009771.1	2013	USA	Human	Perirectal swab
KPR0928	K. pneumoniae sensu stricto	Kp1	KpI	ST258	CG258	NZ_CP008831.1	2012	USA	Human	Sputum
MGH78578	K. pneumoniae sensu stricto	Kp1	KpI	ST38	n/a	CP000647.1	1994	USA	Human	Blood
MS6671	K. pneumoniae sensu stricto	Kp1	KpI	ST147	CG147	NZ_LN824133.1	2014	Emirates	Human	Urine
NTUH-K2044	K. pneumoniae sensu stricto	Kp1	KpI	ST23	CG23	AP006725.1	2008	Taiwan	Human	Meningitis
PittNDM01	K. pneumoniae sensu stricto	Kp1	KpI	ST14	CG14/15	CP006798.1	2013	USA	Human	Urinary tract
PMK1	K. pneumoniae sensu stricto	Kp1	KpI	ST15	CG14/15	NZ_CP008929.1	2011	Nepal	Human	Urinary tract
RJF999	K. pneumoniae sensu stricto	Kp1	KpI	ST23	CG23	CP014010.1	2015	China	Human	Urinary tract
RYC492	K. pneumoniae sensu stricto	Kp1	KpI	ST35	CG35	APGM01000001.1	1984	Spain	Human	Feces
U25	K. pneumoniae sensu stricto	Kp1	KpI	ST14	CG14/15	CP012043.1	2010	India	Human	Urinary tract
UHKPC07	K. pneumoniae sensu stricto	Kp1	KpI	ST258	CG258	CP011985.1	2015	USA	Human	Urine
UHKPC33	K. pneumoniae sensu stricto	Kp1	KpI	ST258	CG258	CP011989.1	2014	USA	Human	Urine
XH209	K. pneumoniae sensu stricto	Kp1	KpI	ST17	CG17/20	CP009461.1	2013	China	Human	Blood
INF206	K. pneumoniae sensu stricto	Kp1	KpI	ST29	CG29	CP031808	2013	Australia	Human	Urine
QMP_B2_170	K. pneumoniae sensu stricto	Kp1	KpI	ST43	CG43	CP031798	2006	USA	Bovine	Sterile
INF125	K. pneumoniae sensu stricto	Kp1	KpI	ST45	CG45	CP031795	2013	Australia	Human	Urine
INF014	K. pneumoniae sensu stricto	Kp1	KpI	ST25	CG25	CP031810	2013	Australia	Human	Urine
960186733	K. pneumoniae sensu stricto	Kp1	KpI	ST101	CG101	CP023487.1	unknown	South Africa	Human	Unknown
616	K. pneumoniae sensu stricto	Kp1	KpI	ST307	CG307	CP026495.1	2009	Iran	Human	Urine
HKUOPLC	K. quasipneumoniae subsp. similipneumoniae	Kp4	KpII	ST3870	n/a	CP012300.1	2013	Hong Kong	Giant panda	Feces
ATCC 700603	K. quasipneumoniae subsp. similipneumoniae	Kp4	KpII	ST489	n/a	CP014696	unknown	unknown	Human	Unknown
HKUOPA4	K. quasipneumoniae subsp. similipneumoniae	Kp4	KpII	ST3870	n/a	CP014154	2013	Hong Kong	Giant panda	Feces
CAV1947	K. quasipneumoniae subsp. quasipneumoniae	Kp2	KpII	ST196	n/a	CP029443	2014	USA	Waste water	Hospital waste water
KPC142	K. quasipneumoniae subsp. similipneumoniae	Kp4	KpII	ST3874	n/a	CP023478	2011	Brazil	Human	Tracheal secretion isolated from an uncertain age woman
A708	K. quasipneumoniae subsp. quasipneumoniae	Kp2	KpII	ST3876	n/a	CP030171	2014	China	Human	Unknown
342	K. variicola subsp. variicola	Kp3	KpIII	ST146	n/a	CP000964.1	2008	USA	Maize	The stem tissue of Zea mays
KP5-1	K. variicola subsp. variicola	Kp3	KpIII	ST3940	n/a	CP008700.1	2005	USA	Nezara viridula (insect)	Unknown
At-22	K. variicola subsp. variicola	Kp3	KpIII	ST1220	n/a	NC_013850	2006-2008	Costa Rica/Panama	Rhizosphere	Rhizosphere of Atta cephalotes fungus garden
X39	K. variicola subsp. variicola	Kp3	KpIII	ST718	n/a	NZ_CP018307	2010	China	Human	Sputum
E57-7	K. variicola subsp. variicola	Kp3	KpIII	ST697	n/a	CP016344	1991	China	Maize	Roots
13450	K. variicola subsp. variicola	Kp3	KpIII	ST1562	n/a	CP030173	2013	China	Human	Unknown
WCHKP19	K. variicola subsp. variicola	Kp3	KpIII	ST1142	n/a	CP028555	2016	China	Human	Unknown
