## Supplementary Table 2 (spreadsheet) for "Properties of genes encoding transfer RNAs as integration sites for genomic islands and prophages in *Klebsiella pneumoniae*"

### Sheet: Edited Table
Supplementary Table 2. Number and distribution of tDNA copies compared to codon usage in K. pneumoniae and E. coli genomes. Anticodon species not encoded in the K. pneumoniae chromosome are shaded in light red.
	Codon usage (%)			tDNAs		Codon recognition2			tDNA copy number
Amino acid1	K. pneumoniae	E. coli	Codon	Anticodon	Anticodon nomenclature	optimal	alt1	alt2	KpSC	Ec K12	Ec DSM30080
Ala*	26.4601	42.4609	GCC	GGC	ala1	GCC			2	2	2
	20.5684	6.16793	GCA	UGC	ala2	GCA	GCU	GCG	3	3	3
	15.8985	8.74161	GCU	AGC	ala3				0	0	0
	37.073	42.6295	GCG	CGC	ala4				0	0	0
Arg	42.5675	23.9295	CGU	ACG	arg1	CGU	CGA	CGC	4	4	4
	37.1701	51.1147	AGG	CCU	arg2	AGG			1	1	1
	62.8299	48.8853	AGA	UCU	arg3	AGA			1	1	2
	8.73932	15.8084	CGG	CCG	arg4	CGG			1	1	1
	5.72828	3.38578	CGA	UCG	arg5				0	0	0
	42.965	56.8763	CGC	GCG	arg6				0	0	0
Asn*	58.6872	68.4704	AAC	GUU	asn1	AAC	AAU		4	4	4
	41.3128	31.5296	AAU	AUU	asn2				0	0	0
Asp*	38.3886	48.7643	GAC	GUC	asp1	GAC	GAU		3	3	3
	61.6114	51.2357	GAU	AUC	asp2				0	0	0
Cys*	56.755	75.7372	UGC	GCA	cys1	UGC	UGU		1	1	1
	43.245	24.2628	UGU	ACA	cys2				0	0	0
Gln*	33.506	13.2744	CAA	UUG	gln1	CAA			2	2	2
	66.494	86.7256	CAG	CUG	gln2	CAG			2	2	1
Glu*	69.8117	50.551	GAA	UUC	glu1	GAA	GAG		4	4	4
	30.1883	49.449	GAG	CUC	glu2				0	0	0
Gly*	14.3043	18.2616	GGG	CCC	gly1	GGG			1	1	1
	41.6203	59.0205	GGC	GCC	gly2	GGC	GGU		4	4	4
	9.25719	6.10914	GGA	UCC	gly3	GGA	GGG		1	0	1
	34.8182	16.6088	GGU	ACC	gly4				0	0	0
His	44.4348	51.585	CAC	GUG	his1	CAC	CAU		1	1	1
	55.5652	48.415	CAU	AUG	his2				0	0	0
Ile3	44.1707	61.5553	AUC	GAU	ile1	AUC	AUU		3	3	3
	4.82419	3.23429	AUA	UAU	ile2				0	0	0
	51.0051	35.2104	AUU	AAU	ile3				0	0	0
Leu*	13.4682	15.4041	CUC	GAG	leu1	CUC	CUU		1	1	1
	47.4681	45.6589	UUA	UAA	leu2	UUA	UUG		1	1	1
	4.34898	2.36588	CUA	UAG	leu3	CUA	CUG		1	1	1
	69.6001	75.6054	CUG	CAG	leu4	CUG			4	4	4
	52.5319	54.3411	UUG	CAA	leu5	UUG			1	1	1
	12.5827	6.62464	CUU	AAG	leu6				0	0	0
Lys*	77.3994	63.5048	AAA	UUU	lys1	AAA	AAG		6	6	6
	22.6006	36.4952	AAG	CUU	lys2				0	0	0
Met	100	100	AUG	CAU	met1	AUG	AUA		7	8	8
Phe	44.3384	54.2395	UUC	GAA	phe1	UUC	UUU		2	2	2
	55.6616	45.7605	UUU	AAA	phe2				0	0	0
Pro*	55.9309	69.5531	CCG	CGG	pro1	CCG			1	1	1
	11.126	14.8088	CCC	GGG	pro2	CCC	CCU		1	1	1
	18.494	7.1976	CCA	UGG	pro3	CCA	CCU	CCG	1	1	1
	14.449	8.44045	CCU	AGG	pro4				0	0	0
Sec	100	100	UGA	UCA	sec1	UGA			1	1	1
Ser*	18.5378	9.68202	UCA	UGA	ser1	UCA	UCG	UCU	1	1	1
	27.4833	37.8665	UCC	GGA	ser2	UCC	UCU		2	3	3
	28.026	39.1248	UCG	CGA	ser3	UCG			1	1	1
	66.9564	85.7857	AGC	GCU	ser4	AGC	AGU		1	1	1
	33.0436	14.2143	AGU	ACU	ser5				0	0	0
	25.9529	13.3267	UCU	AGA	ser6				0	0	0
Thr*	45.5949	64.7757	ACC	GGU	thr1	ACC	ACU		2	2	2
	26.9274	23.6499	ACG	CGU	thr2	ACG			1	1	1
	10.7833	3.16282	ACA	UGU	thr3	ACA	ACG	ACU	1	1	1
	16.6945	8.41164	ACU	AGU	thr4				0	0	0
Trp	100	100	UGG	CCA	trp1	UGG			1	1	1
Tyr	44.9046	49.785	UAC	GUA	tyr1	UAC	UAU		3	3	3
	55.0954	50.215	UAU	AUA	tyr2				0	0	0
Val*	15.2997	8.84815	GUA	UAC	val1	GUA	GUG	GUU	5	5	5
	21.1697	30.408	GUC	GAC	val2	GUC	GUU		3	2	2
	38.1482	47.351	GUG	CAC	val3				0	0	0
	25.3825	13.3928	GUU	AAC	val4				0	0	0
1asterisks denote amino acids showing the same preferred codon comparing K. pneumoniae and E. coli. For 16 out of 21 amino acids, the preferred codon was the same. For each of the remaining amino acids, the top two codons were consistent and their relative frequencies differed by less than 10%.
2the tRNA-codon recognition patterns correspond to E. coli and were obtained from Dong et al. 1996. Both the optimal and possible alternative (alt) recognized codons are shown.
3the codon AUA specifying for isoleucine is translated by a tRNA carrying the CAU anticodon (met1), which is edited converting the C34 to lysidine before being charged with isoleucine (Silva et al., 2006; https://doi.org/10.1093/nar/gkl739).
