## Supplementary Table 3 (spreadsheet) for "Properties of genes encoding transfer RNAs as integration sites for genomic islands and prophages in *Klebsiella pneumoniae*"

### Sheet: GIs and prophages families
Supplementary Table 3. Classification and relevant features of the genomic islands and prophages integrated at t(m)DNAs in the set of 66 KpSC strains analyzed in this study.
tDNA*	GI	Alt name (Reference)	Prevalence	Size (min)	Size (max)	Min Identity	Min Coverage	GC content (%)	Repeat size (bp)**	Integrase***	PHASTER prediction****	Notes*****	Strains where this GI was found
arg2A (20)	arg2A-I		2	46876	-	99	100	52	-	386	Phage (intact)	Intact prophage (PHASTER) PHAGE_Cronob_ENT47670_NC_019927(16), integrase,tail,head,terminase	KpN01, KpN06
	arg2A-II		2	45382	48116	98	100	45	-	Disrupted	GI		MS6671, KPNIH31
	arg2A-III		6	31644	42615	99	60	51	-	Disrupted	GI		KP13, 616, 960186733, 234-12, X39, A708
	arg2A-IV		1	42779	-	100	100	38	23	420	GI		1158
	arg2A-V		1	43839	-	100	100	52	25	386	Phage (intact)	Intact prophage (PHASTER) PHAGE_Cronob_ENT47670_NC_019927(15), integrase,tail,head,transposase	KP5-1
	arg2A-VI		2	40738	45559	98	71	50	24	391	Phage (intact)	Integrated upstream of tDNA, Intact prophage (PHASTER) PHAGE_Entero_mEp213_NC_019720(11), integrase,lysin,terminase,portal,head,tail,transposase	INF014, A708
	arg2A-VII		1	41719	-	100	100	51	23	389	Phage (intact)	Integrated upstream of tDNA, Intact prophage (PHASTER) PHAGE_Entero_HK140_NC_019710(12), integrase,head,transposase,terminase,capsid,tail	U25
	arg2A-VIII		1	45037	-	100	100	53	25	386	Phage (incomplete)	Two incomplete prophages (PHAST) PHAGE_Burkho_Bcep22_NC_005262(2), integrase,tail, and PHAGE_Entero_VT2_Sakai_NC_000902(7), terminase,lysis	QMPB2170
	arg2A-IX		1	39558	-	100	100	50	-	389	Phage (intact)	Integrated upstream of tDNA, Intact prophage (PHASTER) PHAGE_Salmon_118970_sal3_NC_031940(11), integrase,head,terminase,portal,capsid,tail	616
	arg2A-X		1	42479	-	100	100	49	25	391	Phage (intact)	Integrated upstream of tDNA, Intact prophage (PHASTER) PHAGE_Entero_mEp235_NC_019708(15), integrase,head,lysin,terminase,portal,tail	700603
	arg2A-XI		1	15408	-	100	100	48	26	388	GI	Integrated upstream of tDNA	KPC142
	arg2A-XII		1	17343	-	100	100	44	-	427	GI		E57-7
arg3A (31)	arg3A-I		14	49344	50486	97	100	53	200	387	Phage (intact)	Intact prophage PHAGE_Cronob_ENT47670_NC_019927(15), tail,head,terminase,integrase	UHKPC07, UHKPC33, 500-1420, KPR0928, KPNIH30, 32192, KPNIH24, CAV1596, KPNIH33, 30660, KPNIH32, KPNIH10, 34618, BAA-2146
	arg3A-II		2	47204	-	100	100	53	46	387	Phage (intact)	Intact prophage PHAGE_Vibrio_pYD38_A_NC_021534(15), integrase,lysin,terminase,head,capsid,coat,tail	CAV1193, CAV1344
	arg3A-III		2	21106	-	100	100	51	21	404	Phage (incomplete)	Incomplete prophage PHAGE_Entero_P4_NC_001609(2), tail,integrase	KpN01, KpN06
	arg3A-IV		4	44314	50467	94	62	53	46	387	Phage (intact)	Intact prophage PHAGE_Edward_GF_2_NC_026611(16), tail,head,plate,capsid,portal,terminase,transposase,lysin,integrase	HS11286, JM45, CAV1392, 342
	arg3A-V		1	50056	-	100	100	52	39	387	Phage (intact)	Intact prophage PHAGE_Cronob_ENT47670_NC_019927(14), integrase,lysin,transposase,head,capsid,coat,tail	Kp52.145
	arg3A-VI		1	47524	-	100	100	52	45	387	Phage (intact)	Intact prophage PHAGE_Salmon_SPN3UB_NC_019545(13), integrase,lysin,transposase,portal,head,coat,tail	KCTC2242
	arg3A-VII		3	41301	43448	84	52	53	63	387	Phage (intact)	Intact prophage PHAGE_Salmon_SEN34_NC_028699(25), integrase,lysin,terminase,portal,head,tail,plate	KPNIH29, HK787, A708
	arg3A-VIII		1	20864	-	100	100	49	23	409	Phage (incomplete)	Incomplete prophage PHAGE_Entero_phiP27_NC_003356(2), integrase and other phage proteins	700603
	arg3A-IX		1	48176	-	100	100	53	46	387	Phage (intact)	Intact prophage PHAGE_Cronob_ENT47670_NC_019927(17), integrase,terminase,head,tail	960186733
	arg3A-X		1	36809	-	100	100	54	50	405	Phage (incomplete)	Two incomplete prophages PHAGE_Bacter_APSE_2_NC_011551(6), head,capsid,tail,virion and PHAGE_Burkho_KS10_NC_011216(2), integrase and others	QMPB2170
	arg3A-XI		1	44769	-	100	100	51	47	404	Phage (intact)	Intact prophage PHAGE_Escher_TL_2011b_NC_019445(6), integrase,transposase and other phage proteins	WCHKP19
asn1 (67)	asn1-I		5	19362	22308	99	91	50	24	422	GI	All of them integrated in asn1D	KPNIH29, 1158, KCTC2242, INF014, Kp52.145
	asn1-II		16	27486	29489	96	85	37	24	424	GI	All of them integrated in asn1D	UHKPC07, UHKPC33, 500-1420, KPR0928, KPNIH30, 32192, KPNIH24, 30684, DMC1097, CAV1596, KPNIH33, 30660, KPNIH32, KPNIH10, 34618
	asn1-III	ICEKp10, ICEKp12 (Lam et al. 2018)	7	103018	138853	99	95	52	20	418	GI	2 variants; 2 integrated at asn1A, 2 at asn1B and 2 at asn1D, likely formed by tandem accretion of two GIs. 2 integrase-coding genes found	KPNIH33, KPNIH32, 1158, Kp52.145, PMK1, 1084, RJF999
	asn1-IV	ICEKp1, ICEKp3, ICEKp4, ICEKp5 (Lam et al. 2018)	12	58202	76211	97	86	52	20	420	GI	4 variants, 3 previously classified as asn1-IV, asn1-V, asn1-VI, and a new variant (differing in some gene modules), integrated at any asn1	CAV1596, HS11286, KP13, INF125, HK787, INF014, PittNDM01, KP617, U25, 43816KPPR1, NTUH-K2044, 960186733
	asn1-V		2	8110	8139	99	100	56	-	Not found	GI	Could be a deletion product of asn1-VI, all of them integrated at asn1A	13450, X39
	asn1-VI		1	57688	-	100	100	49	-	422	GI	integrated at asn1A	WCHKP19
	asn1-VII	GIE492 (Marcoleta et al. 2016)	3	22290	22299	99	100	44	17	424	GI	All of them integrated in asn1C	RYC492, RJF999, 1084
	asn1-VIII		2	6102	6144	100	100	44	106	Not found	GI	All of them integrated in asn1D	KpN01, KpN06
	asn1-IX		3	4644	5828	98	100	44	39	Not found	GI	All of them integrated in asn1D	CG43, 960186733, QMPB2170
	asn1-X		1	14854	-	100	100	49	19	422	GI	Integrated at asn1A	342
	asn1-XI		1	63424	-	100	100	49	20	422	GI	integrated at asn1B, likely formed by tandem accretion of two GIs. 2 integrase-coding genes found	342
	asn1-XII		6	6740	6749	98	99	55	35	Not found	GI	integrated at asn1B	KP5-1, WCHKP19, X39, 13450, E57-7, At-22
	asn1-XIII		2	12976	13486	99	100	56	-	Not found	GI	integrated at asn1A	E57-7, At-22
	asn1-XIV		1	18645	-	100	100	51	20	Disrupted	GI	integrated at asn1C	CAV1947
	asn1-XV		1	10815	-	100	100	43	63	Not found	GI	Integrated at asn1D, could be a deletion product of asn1-IV	13450
	asn1-XVI		1	17495	-	100	100	46	157	Not found	GI	Integrated at asn1D	At-22
	asn1-XVII		1	47924	-	100	100	48	20	415	GI	Integrated at asn1D, likely formed by tandem accretion of two GIs. 2 integrase-coding genes found	E57-7
	asn1-XVIII		1	8811	-	100	100	46	29	Not found	GI	Integrated at asn1D	WCHKP19
	asn1-XIX		1	16560	-	100	100	55	-	Disrupted	GI	Integrated at asn1D	X39
gly1A (9)	gly1A-I		3	6448	6611	93	84	50	23	546	GI		HK787, 234-12, 342
	gly1A-II		1	11785	-	100	100	47	50	404	GI		XH209
	gly1A-III		2	12200	14376	92	58	41	23	397	GI		CG43, Kp52.145
	gly1A-IV		1	15166	-	100	100	45	18	494	GI		A708
	gly1A-V		1	19561	-	100	100	43	17	398	GI	likely formed by tandem accretion of two GIs. 2 integrase-coding genes found	1158
	gly1A-VI		1	13451	-	100	100	42	21	383	GI		QMPB2170
leu2A (4)	leu2A-I		2	6707	-	100	100	47	125	Not found	GI		KpN01, KpN06
	leu2A-II		1	35645	-	100	100	55	124	335	Phage (intact)	Intact prophage PHAGE_Entero_P88_NC_026014(20), integrase,portal,terminase,capsid,head,tail,lysin,plate	960186733
	leu2A-III		1	39188	-	100	100	50	125	344	Phage (intact)	Intact prophage PHAGE_Entero_mEp390_NC_019721(12), integrase,head,lysin,terminase,portal,capsid,tail	INF014, A708
leu5A (64)	leu5A-I		21	11209	12400	93	100	50	24	420	Phage (incomplete)	Incomplete prophage PHAGE_Entero_P4_NC_001609(6), head and other phage proteins	UHKPC07, UHKPC33, 500-1420, KPR0928, KPNIH30, 32192, KPNIH24, 30684, DMC1097, CAV1596, KPNIH33, 30660, KPNIH32, KPNIH10, 34618, HS11286, JM45, CAV1392, CAV1193, CAV1344, KPNIH27
	leu5A-II		3	79197	80267	99	100	51	56	560	GI		NTUH-K2044, RJF999, 1084
	leu5A-III		2	44556	45885	99	97	47	-	417	GI		1158, KCTC2242
	leu5A-IV		2	24461	32798	99	74	47	-	559	GI		HK787, CG43
	leu5A-V		2	22207	29241	93	86	45	18	421	GI		blaNDM, XH209
	leu5A-VI		6	19832	20654	98	95	49	94	421	GI		KpN01, KpN06, KPNIH31, PittNDM01, KP617, U25
	leu5A-VII		1	43694	-	100	100	50	74	424	GI		342
	leu5A-VIII		1	45204	-	100	100	40	60	415	GI	likely formed by tandem accretion of two GIs. 2 integrase-coding genes found.	43816KPPR1
	leu5A-IX		1	13628	-	100	100	40	65	413	GI		MS6671
	leu5A-X		1	56968	-	100	100	47	15	417	GI		KPNIH29
	leu5A-XI		1	12598	-	100	100	44	37	383	GI		234-12
	leu5A-XII		1	26137	-	100	100	45	-	Not found	GI		KP5-1
	leu5A-XIII		1	33668	-	100	100	48	133	423	GI		J1
	leu5A-XIV		2	5914	5942	100	100	37	-	Disrupted	GI		HKUOPA4, HKUOPLC
	leu5A-XV		1	37686	-	100	100	45	16	Disrupted	GI		616
	leu5A-XVI		1	17976	-	100	100	38	-	416	GI		13450
	leu5A-XVII		1	12203	-	100	100	45	24	420	Phage (incomplete)	Incomplete prophage PHAGE_Entero_P4_NC_001609(5), integrase, head and other phage proteins	960186733
	leu5A-XVIII		1	7221	-	100	100	39	-	417	GI		A708
	leu5A-XIX		1	8303	-	100	100	35	-	Disrupted	GI		At-22
	leu5A-XX		1	32693	-	100	100	40	25	416	Phage (questionable, part)	likely formed by tandem accretion of two GIs, Only one of the islands corresponds to the Questionable prophage PHAGE_Entero_P4_NC_001609(7), integrase, head and other phage proteins. 2 integrase-coding genes found	BAA-2146
	leu5A-XXI		1	10534	-	100	100	41	-	460	GI		CAV1947
	leu5A-XXII		1	13866	-	100	100	48	62	427	GI		E57-7
	leu5A-XXIII		1	22848	-	100	100	47	-	417	GI	Highly similar to a portion of leu5A-III GIs, maybe a product of deletion	INF014, A708
	leu5A-XXIV		1	19828	-	100	100	36	25	416	GI		INF125
	leu5A-XXV		1	27591	-	100	100	45	74	421	GI		INF206
	leu5A-XXVI		1	34899	-	100	100	50	-	Disrupted	GI		KP13
	leu5A-XXVII		1	23098	-	100	100	48	-	Disrupted	GI	Highly similar to a portion of leu5A-III GIs, maybe a product of deletion	Kp52.145
	leu5A-XXVIII		1	24225	-	100	100	47	-	417	Phage (questionable)	Some parts with high identity with leu5A-I GIs, Questionable prophage PHAGE_Entero_P4_NC_001609(7), integrase,head, and other phage proteins	KPC142
	leu5A-XXIX		1	35989	-	100	100	45	15	561	GI	Some parts with high identity with leu5A-II GIs	MGH78578
	leu5A-XXX		1	4727	-	100	100	46	127	421	GI	Some parts with high identity with leu5A-VI GIs	PMK1
	leu5A-XXXI		1	17506	-	100	100	35	24	415	GI	Some parts with high identity with leu5A-VIII GIs	QMPB2170
	leu5A-XXXII		1	5373	-	100	100	50	75	Disrupted	GI	Some parts with high identity with leu5A-VII GIs	RYC492
	leu5A-XXXIII		1	25160	-	100	100	47	-	Not found	GI	Some parts with high identity with leu5A-VIII GIs	X39
met1C (11)	met1C-I		11	19787	23892	96	71	52	79	Not found	GI	Two variants differing in internal insertions/deletions	CAV1193, CAV1344, MGH78578, INF125, 616, Kp52.145, PittNDM01, KP617, U25, PMK1, 342
met1E (16)	met1E-I		2	32885	-	100	100	52	100	345	Phage (intact)	Intact prophage PHAGE_Entero_186_NC_001317(21), portal,capsid,terminase,tail,plate, and other phage proteins	KpN01, KpN06
	met1E-II		2	35262	-	100	100	53	101	338	Phage (intact)	Intact prophage PHAGE_Escher_pro483_NC_028943(18), capsid,terminase,head,tail,lysin,plate, and other phage proteins	CAV1193, CAV1344
	met1E-III		2	33587	35155	98	76	53	50	361	Phage (intact)	Intact prophage PHAGE_Salmon_RE_2010_NC_019488(33), tail,plate,lysis,head,terminase,capsid,integrase	U25, KP5-1
	met1E-IV		1	33482	-	100	100	47	50	438	GI		PMK1
	met1E-V		1	16454	-	100	100	48	92	474	Phage (questionable)	Questionable prophage PHAGE_Salmon_ST64B_NC_004313(3), recombinase,transposase,capsid,head,portal,terminase, and other phage proteins	234-12
	met1E-VI		3	11327	11328	99	100	44	49	Not found	GI		X39, QMPB2170, 960186733
	met1E-VII		1	16816	-	100	100	47	46	473	GI		KPC142
	met1E-VIII		3	32880	46916	96	69	52	101	335	Phage (intact)	Intact prophage PHAGE_Entero_186_NC_001317(22), tail,plate,lysin,capsid,terminase,portal, and other phage proteins	KPNIH31, MS6671, MGH78578
	met1E-IX		1	68524	-	100	100	52	48	345	Phage (intact)	Intact prophage PHAGE_Salmon_Fels_2_NC_010463(34), tail,plate,lysin,lysis,terminase,capsid,portal,integrase, and other phage proteins. Probably arised upon tandem accretion. 2 integrase-coding genes found	CAV1947
phe1A (40)	phe1A-I	ICEKp2 (Farzand et al. 2019)	20	40168	60449	99	65	50	18	315	GI	Some GIs with disrupted integrase	UHKPC07, UHKPC33, 500-1420, KPR0928, KPNIH30, 32192, KPNIH24, 30684, DMC1097, CAV1596, KPNIH33, 30660, KPNIH32, KPNIH10, 34618, HS11286, JM45, CAV1392, CAV1193, CAV1344, KPNIH27, BAA-2146, blaNDM
	phe1A-II		5	3048	3217	99	100	47	80	Not found	GI	Probably a deletion product of phe1A-I	KP13, Kp52.145, 1084, NTUH-K2044, RYC492
	phe1A-III		11	12167	13597	98	75	53	53	Disrupted	GI	Some GIs with disrupted integrase, other with a 287 aa version that retains the active site but not the DNA binding arm	MGH78578, HK787, CG43, 1158, KCTC2242, INF014, PittNDM01, KP617, U25, PMK1, 43816KPPR1
	phe1A-IV		1	13264	-	100	100	44	16	420	GI		KPNIH27
	phe1A-V		1	12633	-	100	100	44	221	Disrupted	GI		13450
	phe1A-VI		1	7843	-	100	100	44	56	Not found	GI		KPC142
	phe1A-VII		1	10318	-	100	100	49	218	Disrupted	GI		WCHKP19
phe1B (1)	phe1B-I		1	92632	-	100	100	45	51	356	GI		KPC142
pro2A (10)	pro2A-I		6	5783	5922	98	99	52	-	Not found	GI		At-22, E57-7, X39, WCHKP19, KP5-1, 342
	pro2A-II		1	12144	-	100	100	36	21	418	GI		PMK1
	pro2A-III		1	49184	-	100	100	49	-	Not found	Phage (questionable, part)	Region of 20 kbp matching PHAGE_Entero_mEp390_NC_019721(7), tail,head,terminase,lysin and other phage proteins	13450
	pro2A-IV		2	57320	58055	95	72	50	-	Not found	Phage (intact)	Intact prophage PHAGE_Salmon_118970_sal3_NC_031940(18), tail,head,capsid,portal,terminase,lysin,integrase and other phage proteins	INF206, INF125
sec1A (9)	sec1A-I		3	3121	3122	99	100	41	18	391	GI		1084, RJF999, NTUH-K2044
	sec1A-II		3	7815	7816	99	97	38	19	Disrupted	GI		blaNDM, MS6671, KPNIH31
	sec1A-III		2	11153	11311	92	65	48	21	390	Phage (questionable)	Questionable prophage PHAGE_Entero_P4_NC_001609(7), head,integrase and other phage proteins	KPNIH29, J1
	sec1A-IV		1	4605	-	100	100	41	-	Disrupted	GI		XH209
ser1A (32)	ser1A-I		23	16558	20676	90	83	57	-	Not found	GI		PittNDM01, KP617, U25, PMK1, 43816KPPR1, 1084, RJF999, NTUH-K2044, RYC492, QMPB2170, 234-12, At-22, E57-7, 13450, X39, KP5-1, 342, HKUOPLC, HKUOPA4, 700603, KPC142, A708, CAV1947
	ser1A-II		1	28559	-	100	100	38	15	408	GI		BAA-2146
	ser1A-III		7	42943	44775	98	74	51	102	342	Phage (intact)	Intact prophage PHAGE_Pectob_ZF40_NC_019522(12), tail,lysis,capsid,protease,head,terminase	UHKPC07, UHKPC33, 500-1420, KPR0928, KPNIH30, 32192, KPNIH24
	ser1A-IV		1	51422	-	100	100	46	-	412	GI	likely formed by tandem accretion of two GIs, one of them degenerated. Only internal repeats found	960186733
ser2A (2)	ser2A-I		2	8602	8603	99	97	41	23	Disrupted	GI		INF206, 43816KPPR1
ser3A (4)	ser3A-I		1	53310	-	100	100	51	69	330	Phage (intact)	Intact prophage PHAGE_Entero_HK140_NC_019710(12), head,lysin,terminase,capsid,tail and other phage proteins	43816KPPR1
	ser3A-II		1	42178	-	100	100	51	68	330	Phage (intact)	Intact prophage PHAGE_Salmon_118970_sal3_NC_031940(11), head,lysin,terminase,portal,tail,transposase and other phage proteins	MS6671
	ser3A-III		1	44177	-	100	100	51	69	Disrupted	Phage (intact)	40% coverage and 96% identity with ser3A-II. Intact prophage PHAGE_Salmon_118970_sal3_NC_031940(15), transposase,head,lysin,terminase,portal,capsid,tail and other phage proteins.	960186733
	ser3A-IV		1	39999	-	100	100	51	69	330	Phage (intact)	40% coverage and 94% identity with ser3A-II and with ser3A-III. Intact prophage PHAGE_Salmon_118970_sal3_NC_031940(12), head,lysin,terminase,portal,capsid,tail and other phage proteins	KPC142
thr2A (57)	thr2A-I		17	10770	10776	98	99	51	23	396	Phage (incomplete)	Incomplete prophage PHAGE_Entero_P4_NC_001609(6), head,integrase	UHKPC07, UHKPC33, 500-1420, 32192, KPNIH24, 30684, DMC1097, CAV1596, KPNIH33, 30660, KPNIH32, KPNIH10, 34618, HS11286, JM45, CAV1392, blaNDM
	thr2A-II		10	15106	20578	99	80	43	23	393	GI	NIH31 likely formed by tandem accretion of two GIS	CAV1193, CAV1344, KP13, KpN01, KpN06, MS6671, KPNIH31, 616, HK787, CG43
	thr2A-III		5	15133	15226	99	95	57	-	Not found	GI		1158, KCTC2242, INF014, Kp52.145, At-22
	thr2A-IV		3	5689	5911	99	99	40	20	Disrupted	GI		1084, RJF999, NTUH-K2044
	thr2A-V		3	10058	-	100	100	49	67	Not found	GI		PittNDM01, KP617, U25
	thr2A-VI		1	36917	-	100	100	48	64	466	GI	Likely formed by tandem accretion of two GIs, comprising GI from thr2A-V GIs	PMK1
	thr2A-VII		1	17085	-	100	100	50	-	404	GI	Internal thr2A repeat found	13450
	thr2A-VIII		2	11370	11372	100	100	47	121	404	GI	8.2 kbp IS-like element or transposon located downstream GI in both genomes	HKUOPA4, HKUOPLC
	thr2A-IX		1	12044	-	100	100	45	16	404	GI		XH209
	thr2A-X		1	13737	-	100	100	38	50	357	GI		234-12
	thr2A-XI		1	17415	-	100	100	47	30	404	GI	Likely formed by tandem accretion but second GI seems to be disrupted (including integrase-coding gene)	KPNIH27
	thr2A-XII		1	11881	-	100	100	47	18	404	GI		KPNIH29
	thr2A-XIII		2	11993	12102	100	100	42	-	Not found	GI		43816KPPR1, 700603
	thr2A-XIV		1	6453	-	100	100	37	-	Not found	GI	Possibly a product of deletion of thr2A-X GIs, lacking the 3' half	KP5-1
	thr2A-XV		1	17868	-	100	100	45	-	390	Phage (incomplete)	Incomplete prophage PHAGE_Entero_P4_NC_001609(6), integrase,head,transposase and other phage proteins. Related to thr2A-I GI	J1
	thr2A-XVI		1	39473	-	100	100	43	26	402	GI	Likely formed by tandem accretion of two or maybe three GIs. 4 integrase-coding genes found	342
	thr2A-XVII		2	7999	9009	99	88	38	-	Not found	GI		A708, CAV1947
	thr2A-XVIII		1	42028	-	100	100	51	-	645	GI	Internal thr2A repeat found	E57-7
	thr2A-XIX		1	29144	-	100	100	50	-	Disrupted	GI		INF125
	thr2A-XX		1	45076	-	100	100	51	-	Not found	GI		WCHKP19
	thr2A-XXI		1	27717	-	100	100	46	-	401	Phage (incomplete, part)	Incomplete prophage PHAGE_Erwini_vB_EamM_ChrisDB_NC_031126(1), transposase,head. Only a region of 6 kbp detected as putative phage	X39
ssrA (35)	ssrA-I		9	36613	38524	99	100	53	47	341	Phage (intact)	Intact prophage PHAGE_Salmon_RE_2010_NC_019488(35), tail,plate,lysis,head,terminase,capsid,integrase and other phage proteins	30684, DMC1097, CAV1596, KPNIH33, 30660, KPNIH32, KPNIH10, JM45, BAA-2146
	ssrA-II		2	9921	-	100	100	52	66	397	Phage (questionable)	Questionable prophage PHAGE_Entero_P4_NC_001609(7), integrase,head and other phage proteins	CAV1193, CAV1344
	ssrA-III		1	12693	-	100	100	47	-	Not found	GI		342
	ssrA-IV		2	34840	34849	100	99	40	-	409	GI		HKUOPA4, HKUOPLC
	ssrA-V	tmGI_Kp44 (21182879)	2	8924	-	99	100	44	97	Disrupted	GI		KCTC2242, INF014
	ssrA-VI		1	11647	-	100	100	42	36	Disrupted	GI		KP5-1
	ssrA-VII		1	31062	-	100	100	40	46	409	GI	Likely formed by tandem accretion of two GIs. 3 integrase-coding genes found	1158
	ssrA-VIII		3	21456	21585	99	100	49	-	415	GI		960186733, QMPB2170, 234-12
	ssrA-IX		1	27709	-	100	100	48	15	415	GI		MGH78578
	ssrA-X		1	18260	-	100	100	53	-	Not found	Phage (questionable)	Questionable prophage PHAGE_Haemop_HP1_NC_001697(11), transposase,tail and other phage proteins	KPNIH27
	ssrA-XI		1	32630	-	100	100	38	-	409	GI		KPNIH29
	ssrA-XII		1	40232	-	100	100	50	36	392	Phage (intact)	Intact prophage PHAGE_Entero_mEp235_NC_019708(11), tail,head,capsid,portal,terminase,lysin,integrase	RJF999
	ssrA-XIII		1	37475	-	100	100	44	129	413	Phage (incomplete, part)	PHAGE_Erwini_vB_EamM_ChrisDB_NC_031126(1), head,integrase and other phage proteins. Likely formed by tandem accretion of two GIs. Second integrase disrupted	XH209
	ssrA-XIV		1	12831	-	100	100	49	53	406	GI		J1
	ssrA-XV		1	6494	-	100	100	43	124	397	GI		616
	ssrA-XVI		1	11822	-	100	100	51	58	397	GI	Repeat downstream of tDNA (not including it)	13450
	ssrA-XVII		1	35296	-	100	100	52	47	343	Phage (intact)	Sharing some portions with ssrA-I prophage (50% coverage). Intact prophage PHAGE Salmon_RE_2010_NC_019488(35), tail,plate,lysis,head,terminase,capsid,integrase and other phage proteins	700603
	ssrA-XVIII		1	8476	-	100	100	48	-	Disrupted	GI		A708
	ssrA-XIX		1	17438	-	100	100	48	52	396	Phage (questionable, part)	Likely formed by tandem accretion of two GIs. Questionable prophage PHAGE_Entero_P4_NC_001609(7), integrase,head,transposase, and other phage proteins	CAV1947
	ssrA-XX		1	10749	-	100	100	37	-	380	GI		E57-7
	ssrA-XXI		1	33560	-	100	100	52	47	344	Phage (intact)	Intact prophage PHAGE_Salmon_RE_2010_NC_019488(35), tail,plate,lysis,head,terminase,capsid,integrase and other phage proteins	INF206
	ssrA-XXII		1	43228	-	100	100	51	38	391	Phage (intact)	Intact prophage PHAGE_Entero_mEp235_NC_019708(7), tail,head,portal,terminase,integrase and other phage proteins	X39
		TOTAL:	412							Integrase classification:	PHASTER classification:
		Non-redundant:	162							Not found	Intact (score > 90)
		GIs:	112							Disrupted	Questionable (score 70-90)
		Prophages (Total):	50							Found/Nº amino acids	Incomplete (score < 70)
		Intact	32							2+ integrases
		Questionable	8
		Incomplete	10
*Number in parentheses indicate the total number of GIs found associated to each t(m)DNA among the 66 strains analyzed
** Corresponds to the maximum size of the repeat shared by most or all the strains where the indicated GI was found
***Dark red indicates GIs where more than 1 integrase coding gene was found. The size showed correspond to the integrase located at the 5' or 3' end
****GI was defined when no phage evidence was detected by PHASTER
*****Number in parenthesis indicate the total number of proteins from the putative phage matching the indicated sequence in the PHASTER prediction
