## Supplementary Table 4 (spreadsheet) for "Properties of genes encoding transfer RNAs as integration sites for genomic islands and prophages in *Klebsiella pneumoniae*"

### Sheet: Virul and Resis_associat_PATRIC
Supplementary Table 4. GI-encoded proteins related to virulence, drug resistance, and horizontal gene transfer. For each GI, a representative strain where it is present was chosen and the coordinates for each gene are shown respect to that strain
Genomic Island	Strain	Function	Start	End	Length	Strand	AA Length	Product
arg2A-III	X39	Type VI secretion system	1604	2002	399	-	132	T6SS component TssA (ImpA)
			2193	2312	120	-	39	T6SS VgrG protein
			3944	5665	1722	-	573	T6SS VgrG protein
			7114	7257	144	-	47	T6SS VgrG protein
			8829	11291	2463	-	820	T6SS VgrG protein
			11296	11820	525	-	174	T6SS secretion lipoprotein TssJ (VasD)
			11981	12793	813	-	270	T6SS component TssG (ImpH/VasB)
			13026	14795	1770	-	589	T6SS component TssF (ImpG/VasA)
			14829	16436	1608	-	535	T6SS component TssA (ImpA)
			16928	20299	3372	-	1123	T6SS component TssM (IcmF/VasK)
			21503	21766	264	-	87	T6SS PAAR-repeat protein
			22668	24932	2265	-	754	T6SS peptidoglycan binding protein
			30864	33221	2358	-	785	T6SS VgrG protein
			33218	35872	2655	-	884	T6SS AAA+ chaperone ClpV (TssH)
			36047	36538	492	-	163	T6SS component Hcp
			36541	38217	1677	-	558	Outer membrane protein
			38217	38906	690	-	229	T6SS outer membrane component TssL (ImpK/VasF)
			38903	40252	1350	-	449	T6SS component TssK (ImpJ/VasE)
			40264	41808	1545	-	514	T6SS component TssC (ImpC/VipB)
			41851	42342	492	-	163	T6SS component TssB (ImpB/VipA)
arg2A-II	KPNIH31	Fimbriae	7808	8017	210	+	69	Putative fimbrial chaperone
			9105	9629	525	+	174	Uncharacterized fimbrial chaperone YbgP
		Toxin	25359	25562	204	-	67	Haemolysin expression modulating protein
			31256	31672	417	-	138	VapC toxin protein
			31669	31899	231	-	76	VapB protein (antitoxin to VapC)
arg2A-XII	E57-7	Type VI secretion system	11659	12057	399	-	132	T6SS component TssA (ImpA)
			12248	12367	120	-	39	T6SS VgrG protein
			13999	15555	1557	-	518	T6SS component TssF (ImpG/VasA)
			15589	16026	438	-	145	T6SS component TssA (ImpA)
			16130	16411	282	-	93	T6SS component TssC (ImpC/VipB)
			16448	16939	492	-	163	T6SS component TssB (ImpB/VipA)
asn1D-III	1084	Zinc and Manganese uptake/transport	3871	4608	738	+	245	ABC transporter, ATP-binding protein
			4605	6443	1839	+	612	Zinc ABC transporter, permease protein ZnuB
			15768	16682	915	+	304	Manganese ABC transporter, periplasmic-binding protein SitA
			16686	17507	822	+	273	Manganese ABC transporter, ATP-binding protein SitB
			17504	18364	861	+	286	Manganese ABC transporter, inner membrane permease protein SitC
			18358	19185	828	+	275	Manganese ABC transporter, inner membrane permease protein SitD
			24362	24814	453	+	150	Zinc uptake regulation protein ZUR
			29406	30629	1224	-	407	Zinc-binding GTPase YciC
		B12 vitamin/iron transportB41:B66	31904	32770	867	-	288	ABC transporter, permease protein (cluster 8, B12/iron complex)
			32923	33879	957	-	318	ABC transporter, substrate-binding protein (cluster 8, B12/iron complex)
		Yersiniabactin siderophore	35848	37152	1305	-	434	Salicylate synthetase (EC 5.4.4.2)(EC 4.2.99.21) @ Salicylate synthetase (EC 5.4.4.2)(EC 4.2.99.21) of siderophore biosynthesis
			38453	40255	1803	-	600	Iron siderophore ABC transporter, permease/ATP-binding protein YbtQ
			40242	42044	1803	-	600	Iron siderophore ABC transporter, permease/ATP-binding protein YbtP
			42336	43295	960	+	319	iron aquisition regulator (YbtA,AraC-like,required for transcription of FyuA/psn,Irp2)
			43486	49593	6108	+	2035	iron aquisition yersiniabactin synthesis enzyme (Irp2) @ Siderophore biosynthesis non-ribosomal peptide synthetase modules
			49681	59172	9492	+	3163	iron aquisition yersiniabactin synthesis enzyme (Irp1,polyketide synthetase) @ Siderophore biosynthesis non-ribosomal peptide synthetase modules
			59169	60269	1101	+	366	Yersiniabactin synthetase, thiazolinyl reductase component Irp3 @ Thiazolinyl imide reductase in siderophore biosynthesis gene cluster
			60266	61069	804	+	267	Iron aquisition yersiniabactin synthesis enzyme YbtT @ Thioesterase in siderophore biosynthesis gene cluster
			61073	62650	1578	+	525	iron aquisition 2,3-dihydroxybenzoate-AMP ligase (EC 2.7.7.58,Irp5) @ 2,3-dihydroxybenzoate-AMP ligase (EC 2.7.7.58) of siderophore biosynthesis
			62781	64802	2022	+	673	iron aquisition outermembrane yersiniabactin receptor (FyuA,Psn,pesticin receptor) @ Outer membrane receptor for ferric siderophore
		Conjugal transfer	67684	67893	210	+	69	TraR/YbiI family protein
			68833	69066	234	+	77	putative ATP/GTP-binding protein remnant
			69139	69849	711	+	236	Peptidoglycan hydrolase VirB1, involved in T-DNA transfer
			69849	70142	294	+	97	Major pilus subunit of type IV secretion complex, VirB2
			70155	72893	2739	+	912	Inner membrane protein forms channel for type IV secretion of T-DNA complex, VirB3 / ATPase required for both assembly of type IV secretion complex and secretion of T-DNA complex, VirB4
			72911	73618	708	+	235	Minor pilin of type IV secretion complex, VirB5
			73871	74944	1074	+	357	Inner membrane protein of type IV secretion of T-DNA complex, VirB6
			75166	75849	684	+	227	Inner membrane protein forms channel for type IV secretion of T-DNA complex, VirB8
			75849	76754	906	+	301	Outer membrane and periplasm component of type IV secretion of T-DNA complex, has secretin-like domain, VirB9
			76798	78042	1245	+	414	Inner membrane protein of type IV secretion of T-DNA complex, TonB-like, VirB10
			78364	79389	1026	+	341	ATPase required for both assembly of type IV secretion complex and secretion of T-DNA complex, VirB11
			79818	79982	165	+	54	IncN plasmid KikA protein
			81247	82986	1740	+	579	putative mobilization mobB protein
			82995	83759	765	+	254	putative mobilization protein mobC
		Colibactin toxin	87356	88861	1506	-	501	Polyketide synthase modules and related proteins
			88883	91342	2460	-	819	Polyketide synthase modules and related proteins
			91373	95740	4368	-	1455	Polyketide synthase modules and related proteins
			95737	97176	1440	-	479	Na+-driven multidrug efflux pump
			97238	98632	1395	-	464	Putative amidase
			98694	105158	6465	-	2154	Polyketide synthase modules and related proteins
			105169	111585	6417	-	2138	Polyketide synthase modules and related proteins
			111712	114744	3033	-	1010	Polyketide synthase modules and related proteins
			114794	119590	4797	-	1598	Polyketide synthase modules and related proteins
			119638	120906	1269	-	422	Malonyl CoA-acyl carrier protein transacylase (EC 2.3.1.39) in polyketide synthesis
			120903	122033	1131	-	376	Acyl-CoA dehydrogenase
			122315	123181	867	-	288	3-hydroxyacyl-CoA dehydrogenase (EC 1.1.1.35)
			123194	125794	2601	-	866	Polyketide synthase modules and related proteins
			125835	135455	9621	-	3206	Polyketide synthase modules and related proteins
			136150	136884	735	+	244	4'-phosphopantetheinyl transferase (EC 2.7.8.-)
asn1D-IV	43816KPPR1	Conjugative transfer	8481	9227	747	-	248	TriL protein
			9237	11096	1860	-	619	MobB protein
			12154	12456	303	-	100	IncN plasmid KikA protein
			12887	13912	1026	-	341	ATPase required for both assembly of type IV secretion complex and secretion of T-DNA complex, VirB11
			13902	15152	1251	-	416	Inner membrane protein of type IV secretion of T-DNA complex, TonB-like, VirB10
			15196	16101	906	-	301	Outer membrane and periplasm component of type IV secretion of T-DNA complex, has secretin-like domain, VirB9
			16101	16784	684	-	227	Inner membrane protein forms channel for type IV secretion of T-DNA complex, VirB8
			17000	18079	1080	-	359	Inner membrane protein of type IV secretion of T-DNA complex, VirB6
			18091	18318	228	-	75	IncQ plasmid conjugative transfer protein TraG
			18328	19032	705	-	234	Minor pilin of type IV secretion complex, VirB5
			19050	21788	2739	-	912	Inner membrane protein forms channel for type IV secretion of T-DNA complex, VirB3 / ATPase required for both assembly of type IV secretion complex and secretion of T-DNA complex, VirB4
			21801	22094	294	-	97	Major pilus subunit of type IV secretion complex, VirB2
			22094	22555	462	-	153	Peptidoglycan hydrolase VirB1, involved in T-DNA transfer
			22588	22803	216	-	71	Peptidoglycan hydrolase VirB1, involved in T-DNA transfer
		Drug resistance/efflux systems	27243	28157	915	+	304	Permease of the drug/metabolite transporter (DMT) superfamily
		Salmochelin siderophore	29162	30391	1230	-	409	Trilactone hydrolase IroD
			30497	34141	3645	-	1214	ABC transporter protein IroC
			34279	35394	1116	-	371	Glycosyltransferase IroB
			36266	38440	2175	+	724	Outer Membrane Siderophore Receptor IroN
		Toxin/antitoxin	38876	39292	417	-	138	VapC toxin protein
			39289	39519	231	-	76	VapB protein (antitoxin to VapC)
		Conjugative transfer	42653	42862	210	-	69	TraR/YbiI family protein
		Yersiniabactin siderophore	45746	47767	2022	-	673	iron aquisition outermembrane yersiniabactin receptor (FyuA,Psn,pesticin receptor) @ Outer membrane receptor for ferric siderophore
			47898	49475	1578	-	525	iron aquisition 2,3-dihydroxybenzoate-AMP ligase (EC 2.7.7.58,Irp5) @ 2,3-dihydroxybenzoate-AMP ligase (EC 2.7.7.58) of siderophore biosynthesis
			49479	50282	804	-	267	Iron aquisition yersiniabactin synthesis enzyme YbtT @ Thioesterase in siderophore biosynthesis gene cluster
			50279	51379	1101	-	366	Yersiniabactin synthetase, thiazolinyl reductase component Irp3 @ Thiazolinyl imide reductase in siderophore biosynthesis gene cluster
			51376	60867	9492	-	3163	iron aquisition yersiniabactin synthesis enzyme (Irp1,polyketide synthetase) @ Siderophore biosynthesis non-ribosomal peptide synthetase modules
			60955	67062	6108	-	2035	iron aquisition yersiniabactin synthesis enzyme (Irp2) @ Siderophore biosynthesis non-ribosomal peptide synthetase modules
			67253	68212	960	-	319	iron aquisition regulator (YbtA,AraC-like,required for transcription of FyuA/psn,Irp2)
			68379	70181	1803	+	600	Iron siderophore ABC transporter, permease/ATP-binding protein YbtP
			70168	71970	1803	+	600	Iron siderophore ABC transporter, permease/ATP-binding protein YbtQ
			73271	74575	1305	+	434	Salicylate synthetase (EC 5.4.4.2)(EC 4.2.99.21) @ Salicylate synthetase (EC 5.4.4.2)(EC 4.2.99.21) of siderophore biosynthesis
asn1D-I	KPNIH29	Drug resistance/efflux systems	9596	10105	510	-	169	Uncharacterized MFS-type transporter
			11193	11438	246	-	81	Uncharacterized MFS-type transporter
			15519	16382	864	-	287	Tetrapartite efflux system, membrane fusion component FusE-like
			16584	17624	1041	-	346	Tetrapartite efflux system, inner membrane component FusBC-like
			17654	18559	906	-	301	Tetrapartite efflux system, inner membrane component FusBC-like
asn1C-VII	1084	Microcin E492 and salmochelin siderophore	1806	2117	312	-	103	Microcin E492 precursor
			2226	2378	153	-	50	Microcin E492 immunity protein
			2856	3968	1113	+	370	Glycosyltransferase MceC
			4147	5382	1236	-	411	Trilactone hydrolase MceD
			7752	9302	1551	+	516	Microcin E492 maturation protein MceJ
			9315	9806	492	+	163	Microcin E492 maturation protein MceI
			9965	11206	1275	+	413	Microcin E492 secretion permease MceH
			11199	13295	2097	+	698	Microcin E492 ABC transporter, ATP-binding protein
asn1A-VI	WCHKP19	Drug resistance/efflux systems	6091	7623	1533	-	510	Multidrug efflux system EmrAB-OMF, inner-membrane proton/drug antiporter EmrB (MFS type)
			7627	8826	1200	-	399	Multidrug efflux system EmrAB-OMF, membrane fusion component EmrA
			8826	10325	1500	-	499	Outer membrane factor (OMF) lipoprotein associated wth EmrAB-OMF efflux system
		Conjugative transfer	18717	18926	210	+	69	TraR/YbiI family protein
			19324	19545	222	+	73	putative ATP/GTP-binding protein remnant
			19619	20263	645	+	214	Peptidoglycan hydrolase VirB1, involved in T-DNA transfer
			20266	20538	273	+	90	Major pilus subunit of type IV secretion complex, VirB2
			20550	23297	2748	+	915	Inner membrane protein forms channel for type IV secretion of T-DNA complex, VirB3 / ATPase required for both assembly of type IV secretion complex and secretion of T-DNA complex, VirB4
			23320	24048	729	+	242	Minor pilin of type IV secretion complex, VirB5
			24105	24335	231	+	76	IncQ plasmid conjugative transfer protein TraG
			24408	25439	1032	+	343	Inner membrane protein of type IV secretion of T-DNA complex, VirB6
			25553	25669	117	+	38	putative conjugal transfer protein
			25662	26345	684	+	227	Inner membrane protein forms channel for type IV secretion of T-DNA complex, VirB8
			26342	27232	891	+	296	Outer membrane and periplasm component of type IV secretion of T-DNA complex, has secretin-like domain, VirB9
			27229	28536	1308	+	435	Inner membrane protein of type IV secretion of T-DNA complex, TonB-like, VirB10
			28526	29545	1020	+	339	ATPase required for both assembly of type IV secretion complex and secretion of T-DNA complex, VirB11
			29606	29908	303	+	100	IncN plasmid KikA protein
			30608	32482	1875	+	624	MobB protein
			32493	33239	747	+	248	TriL protein
		Zinc and Manganese uptake/transport	48524	49714	1191	-	396	ABC transporter, substrate-binding protein (cluster 1, maltose/g3p/polyamine/iron)
			49719	50741	1023	-	340	Metal chaperone, involved in Zn homeostasis
asn1D-XIX	X39	Drug resistance/efflux systems	3084	4463	1380	-	459	Uncharacterized MFS-type transporter
		Toxin/antitoxin	15491	15823	333	-	110	Programmed cell death toxin PemK
			15824	16081	258	-	85	Programmed cell death antitoxin PemI
asn1B-XI	342	Conjugative transfer	20535	21338	804	-	267	putative mobilization protein mobC
			21347	23083	1737	-	578	MobB protein
			23852	24154	303	-	100	IncN plasmid KikA protein
			24215	25234	1020	-	339	ATPase required for both assembly of type IV secretion complex and secretion of T-DNA complex, VirB11
			25224	26531	1308	-	435	Inner membrane protein of type IV secretion of T-DNA complex, TonB-like, VirB10
			26528	27418	891	-	296	Outer membrane and periplasm component of type IV secretion of T-DNA complex, has secretin-like domain, VirB9
			27415	28098	684	-	227	Inner membrane protein forms channel for type IV secretion of T-DNA complex, VirB8
			28091	28231	141	-	46	putative conjugal transfer protein
			28321	29340	1020	-	339	Inner membrane protein of type IV secretion of T-DNA complex, VirB6
			29412	29687	276	-	91	IncQ plasmid conjugative transfer protein TraG
			29699	30427	729	-	242	Minor pilin of type IV secretion complex, VirB5
			30450	33197	2748	-	915	Inner membrane protein forms channel for type IV secretion of T-DNA complex, VirB3 / ATPase required for both assembly of type IV secretion complex and secretion of T-DNA complex, VirB4
			33209	33481	273	-	90	Major pilus subunit of type IV secretion complex, VirB2
			33484	34128	645	-	214	Peptidoglycan hydrolase VirB1, involved in T-DNA transfer
			34200	34421	222	-	73	putative ATP/GTP-binding protein remnant
			34816	35025	210	-	69	TraR/YbiI family protein
		Drug resistance/efflux systems	37375	38559	1185	-	394	Multidrug resistance protein ErmB
asn1D-XVIII	WCHKP19	Toxin/antitoxin	70	402	333	-	110	Programmed cell death toxin PemK
			403	660	258	-	85	Programmed cell death antitoxin PemI
asn1D-XVII	E57-7	Conjugative transfer	24180	24389	210	+	69	TraR/YbiI family protein
			24785	25006	222	+	73	putative ATP/GTP-binding protein remnant
			25083	25748	666	+	221	Peptidoglycan hydrolase VirB1, involved in T-DNA transfer
			25729	26007	279	+	92	Major pilus subunit of type IV secretion complex, VirB2
			26019	28766	2748	+	915	Inner membrane protein forms channel for type IV secretion of T-DNA complex, VirB3 / ATPase required for both assembly of type IV secretion complex and secretion of T-DNA complex, VirB4
			28790	29509	720	+	239	Minor pilin of type IV secretion complex, VirB5
			29520	29795	276	+	91	IncQ plasmid conjugative transfer protein TraG
			29869	30900	1032	+	343	Inner membrane protein of type IV secretion of T-DNA complex, VirB6
			30990	31130	141	+	46	putative conjugal transfer protein
			31123	31806	684	+	227	Inner membrane protein forms channel for type IV secretion of T-DNA complex, VirB8
			31806	32693	888	+	295	Outer membrane and periplasm component of type IV secretion of T-DNA complex, has secretin-like domain, VirB9
			32690	33994	1305	+	434	Inner membrane protein of type IV secretion of T-DNA complex, TonB-like, VirB10
			33984	35012	1029	+	342	ATPase required for both assembly of type IV secretion complex and secretion of T-DNA complex, VirB11
			35062	35364	303	+	100	IncN plasmid KikA protein
			36437	38296	1860	+	619	MobB protein
			38306	39052	747	+	248	TriL protein
leu5A-II	RJF999	Fimbriae	21717	22307	591	+	196	Type 1 fimbriae regulatory protein, FimB/FimE family
			22676	23188	513	+	170	type 1 fimbrae adaptor subunit FimF
			23292	23972	681	+	226	Putative fimbrial chaparone
			23985	25130	1146	+	381	type 1 fimbriae anchoring protein FimD
			25131	26471	1341	+	446	type 1 fimbriae anchoring protein FimD
			34496	37126	2631	-	876	Type IV secretory pathway, VirB4 components
		Uncharacterized mobilization/secretion/transfer	37123	37482	360	-	119	putative lipoprotein
			48904	49536	633	-	210	putative membrane protein
			49533	51551	2019	-	672	Coupling protein VirD4, ATPase required for T-DNA transfer
			52045	52719	675	-	224	probable exported protein STY4558
			52723	53382	660	-	219	PilL
			53948	54391	444	-	147	FIG051360: Periplasmic protein TonB, links inner and outer membranes
			54781	55248	468	+	155	Small heat shock protein
			55296	57122	1827	-	608	DNA topoisomerase III (EC 5.99.1.2) in PFGI-1-like cluster
			57314	57739	426	-	141	Integrase regulator R
			59903	61153	1251	-	416	Protein with ParB-like nuclease domain in PFGI-1-like cluster
			61170	61364	195	-	64	Transcriptional regulator in PFGI-1-like cluster
			63796	64848	1053	+	350	DNA-cytosine methyltransferase (EC 2.1.1.37)
			64896	68036	3141	+	1046	ATP-dependent RNA helicase, DEAD/DEAH box family
			72115	73710	1596	+	531	Superfamily II DNA and RNA helicase
			73751	74674	924	-	307	Mobile element protein
			74806	77178	2373	+	790	Superfamily II DNA and RNA helicase
			79045	79806	762	+	253	putative phospholipase protein
leu5A-VIII	KPPR1	Drug resistance/efflux systems	285	443	159	-	52	Fosfomycin resistance protein FosA
leu5A-VII	342	Toxin/antitoxin	2128	2484	357	-	118	YfjZ protein (antitoxin to YpjF)
			2510	2731	222	-	73	YkfH toxin protein
		Drug resistance/efflux systems	27512	28768	1257	+	418	Multidrug efflux pump MdtM (of MFS type)
met1C-I	Kp52_145	Type VI secretion system	217	642	426	-	141	T6SS lysozyme-like component TssE
			646	906	261	-	86	T6SS secretion lipoprotein TssJ (VasD)
			2259	2519	261	-	86	T6SS secretion lipoprotein TssJ (VasD)
			2500	3582	1083	-	360	T6SS component TssG (ImpH/VasB)
			3546	5306	1761	-	586	T6SS component TssF (ImpG/VasA)
			7352	7612	261	-	86	T6SS PAAR-repeat protein
			7685	8077	393	-	130	T6SS component TssA (ImpA)
			8070	11435	3366	-	1121	T6SS component TssM (IcmF/VasK)
			15924	18479	2556	-	851	T6SS VgrG protein
			18695	20398	1704	-	567	Outer membrane protein
			20401	21066	666	-	221	T6SS outer membrane component TssL (ImpK/VasF)
			21063	22403	1341	-	446	T6SS component TssK (ImpJ/VasE)
met1E-VI	960186733	Fimbriae	1305	2231	927	-	308	Protein FimH (regulates length and adhesion of type 1 fimbriae, and mediates mannose binding)
			2249	2752	504	-	167	Protein FimG (regulates length and adhesion of type 1 fimbriae)
			2765	3292	528	-	175	Protein FimF (regulates length and adhesion of type 1 fimbriae)
			3306	5939	2634	-	877	Outer membrane usher protein FimD
			6020	6724	705	-	234	Chaperone protein FimC
			6780	7292	513	-	170	Fimbrin-like protein FimI
			7391	7939	549	-	182	Type-1 fimbrial protein, A chain
phe1B-I	KPC142	Type IV secretion system	20573	23440	2868	-	955	Type IV secretory pathway, VirB4 components
			23440	23877	438	-	145	putative lipoprotein
			27841	28203	363	-	120	probable membrane protein STY4566
			29650	30399	750	-	249	putative membrane protein
			30386	32533	2148	-	715	Coupling protein VirD4, ATPase required for T-DNA transfer
		Yersiniabactin-related siderophore	41262	47366	6105	+	2034	Polyketide synthase modules and related proteins
			47379	56594	9216	+	3071	iron aquisition yersiniabactin synthesis enzyme (Irp1,polyketide synthetase) @ Siderophore biosynthesis non-ribosomal peptide synthetase modules
			56594	57682	1089	+	362	Yersiniabactin synthetase, thiazolinyl reductase component Irp3
			57682	58455	774	+	257	Iron aquisition yersiniabactin synthesis enzyme YbtT @ Thioesterase in siderophore biosynthesis gene cluster
		Fimbriae	75658	76068	411	-	136	F17 fimbrial protein precursor
ser1A-IV	960186733	Uncharacterized mobilization/secretion/transfer	1372	1584	213	+	70	Transcriptional regulator, AlpA like
			8039	8233	195	+	64	Mobile element protein
			8603	8866	264	-	87	Insertion element IS407 (Burkholderia multivorans) transposase
			13605	14369	765	+	254	Replication protein
			20008	21495	1488	+	495	Retron-type RNA-directed DNA polymerase (EC 2.7.7.49)
			22366	23766	1401	-	466	Conjugal transfer protein traA
			25709	26083	375	-	124	DNA-binding protein H-NS
			26264	27736	1473	+	490	PilV-like protein
			29368	30273	906	-	301	HNH endonuclease
		c-di-GMP pathway	35010	36545	1536	-	511	c-di-GMP phosphodiesterase (EC 3.1.4.52) => PdeG
		Iron transport/uptake	36945	37961	1017	+	338	Ferric iron ABC transporter, iron-binding protein
			37983	39557	1575	+	524	Ferric iron ABC transporter, permease protein
			39559	40587	1029	+	342	Ferric iron ABC transporter, ATP-binding protein
		c-di-GMP pathway	40831	41751	921	+	306	GGDEF domain protein
ser1A-I	A708	c-di-GMP pathway	3158	4693	1536	-	511	c-di-GMP phosphodiesterase (EC 3.1.4.52) => PdeG
		Iron transport/uptake	5096	6112	1017	+	338	Ferric iron ABC transporter, iron-binding protein
			6134	7708	1575	+	524	Ferric iron ABC transporter, permease protein
			7710	8738	1029	+	342	Ferric iron ABC transporter, ATP-binding protein
		c-di-GMP pathway	8983	9882	900	+	299	GGDEF domain protein
ssrA-IV	HKUOPA4	Drug resistance/efflux systems	22919	24298	1380	-	459	Uncharacterized MFS-type transporter
			32211	33416	1206	+	401	Multidrug resistance transporter, Bcr/CflA family
ssrA-IX	MGH78578	Drug resistance/efflux systems	21642	22178	537	-	178	Dihydrofolate reductase homolog
ssrA-XIX	CAV1947	Drug resistance/efflux systems	13382	14710	1329	-	442	Uncharacterized MFS-type transporter
thr2A-II	NIH31	Fimbriae	18612	19280	669	-	222	MrfE
			19332	20114	783	-	260	Periplasmic fimbrial chaperone StfD
			20200	22758	2559	-	852	Fimbriae usher protein StfC
			22824	23360	537	-	178	MrfB
			23460	23996	537	-	178	Type-1 fimbrial protein, A chain precursor
thr2A-VII	13450	Macrophage infectivity	12145	12696	552	-	183	Macrophage infectivity potentiator-related protein
thr2A-XI	NIH27	Fimbriae	4347	5294	948	-	315	Protein FimH (regulates length and adhesion of type 1 fimbriae, and mediates mannose binding)
			5309	5812	504	-	167	Type 1 fimbrae adaptor subunit FimG
			5825	6349	525	-	174	Protein FimF (regulates length and adhesion of type 1 fimbriae)
			6364	6912	549	-	182	Outer membrane usher protein FimD
			6909	8996	2088	-	695	Outer membrane usher protein FimD
			9072	9782	711	-	236	Chaperone protein FimC
			9835	10377	543	-	180	Fimbrin-like protein FimI
			10450	10998	549	-	182	Type-1 fimbrial protein, A chain
thr2A-XVIII	E57-7	Drug resistance/efflux systems	13486	16575	3090	-	1029	RND efflux system, inner membrane transporter KPN_02144
			16572	17681	1110	-	369	RND efflux system, membrane fusion protein KPN_02145
			18460	19923	1464	+	487	Efflux transport system, outer membrane factor (OMF) lipoprotein XCC0419
			26227	27453	1227	+	408	Uncharacterized MFS-type transporter
			37404	38471	1068	+	355	Permease of the drug/metabolite transporter (DMT) superfamily
thr2A-XX	WCHKP19	Drug resistance/efflux systems	603	1214	612	-	203	RND efflux system, inner membrane transporter KPN_02144
			22116	23342	1227	+	408	Uncharacterized MFS-type transporter
			40453	41520	1068	+	355	Permease of the drug/metabolite transporter (DMT) superfamily
286 genes
28 GIs
