## Supplementary Table 6 (spreadsheet) for "Properties of genes encoding transfer RNAs as integration sites for genomic islands and prophages in *Klebsiella pneumoniae*"

### Sheet: Sheet1
Supplementary Table 6. Predicted transcriptional units constituted by the tDNAs present in the K. pneumoniae chromosome, using the strain MGH58578 as reference.
t(m)DNA	Usage frequency	Start	End	Sense	TU	TU Type	TU_start	TU_end	Terminator				Total	Used*/Total
ile1A	0	251109	251185	+	TU001	III	249479	254771	RI		Type I		21	18/21
ala2A	0	251222	251297	+	TU001	III	249479	254771	RI		Type II		46	2/46
asp1B	0	254651	254727	+	TU001	III	249479	254771	RI		Type III		14	0/14
asp1A	0	264104	264180	+	TU002	I	264085	264228	RI		Type IV		6	0/6
thr2A	86.3636	317131	317206	-	TU003	I	317102	317235	RD		*As GI integration site
arg3A	46.9697	531839	531915	+	TU004	I	531810	531962	undetermined
gln2B	0	778650	778724	-	TU005	II	778607	779429	RI
gln2A	0	778800	778874	-	TU005	II	778607	779429	RI
met3B	0	778922	778998	-	TU005	II	778607	779429	RI
gln1B	0	779002	779096	-	TU005	II	778607	779429	RI
gln1A	0	779133	779207	-	TU005	II	778607	779429	RI
leu3A	0	779231	779315	-	TU005	II	778607	779429	RI
met3A	0	779324	779400	-	TU005	II	778607	779429	RI
lys1A	0	838007	838082	+	TU006	II	837967	839134	RI
val1A	0	838208	838238	+	TU006	II	837967	839134	RI
lys1B	0	838286	838361	+	TU006	II	837967	839134	RI
val1B	0	838511	838586	+	TU006	II	837967	839134	RI
lys1C	0	838590	838665	+	TU006	II	837967	839134	RI
lys1D	0	838812	838887	+	TU006	II	837967	839134	RI
lys1E	0	839021	839096	+	TU006	II	837967	839134	RI
ser1A	48.4848	1157317	1157404	+	TU007	I	1157310	1157449	RI
ser2A	3.0303	1200640	1200727	-	TU008	I	1200592	1200757	RI
ser2B	0	1205698	1205785	+	TU009	I	1205470	1205811	RI
val2A	0	2199251	2199327	+	TU010	II	2199232	2199537	RD
val2B	0	2199332	2199408	+	TU010	II	2199232	2199537	RD
val2C	0	2199413	2199489	+	TU010	II	2199232	2199537	RD
tyr1A	0	2417158	2417242	+	TU011	II	2417097	2418113	RD
tyr1B	0	2417458	2417542	+	TU011	II	2417097	2418113	RD
leu2A	6.06061	2633031	2633117	-	TU012	II	2632961	2633382	RI
cys1A	0	2633131	2633204	-	TU012	II	2632961	2633382	RI
gly2A	0	2633245	2633320	-	TU012	II	2632961	2633382	RI
ser3A	6.06061	2654426	2654515	-	TU013	I	2654422	2654520	RD
asn1A	16.6667	2655507	2655582	+	TU014	I	2655499	2655630	RI
asn1B	18.1818	2660391	2660466	+	TU015	I	2660383	2660508	RI
asn1C	7.57576	2669313	2669388	-	TU016	I	2669271	2669396	RI
asn1D	59.0909	2671146	2671221	+	TU017	I	2671141	2671263	RI
pro2A	15.1515	2883338	2883414	+	TU018	I	2883334	2883461	RI
arg2A	30.303	3000199	3000273	+	TU019	I	3000197	3000294	RD
ala1B	0	3020597	3020672	-	TU020	II	3020557	3020811	RI
ala1A	0	3020714	3020789	-	TU020	II	3020557	3020811	RI
val1C	0	3023488	3023563	+	TU021	II	3023481	3023924	RI
val1D	0	3023609	3023684	+	TU021	II	3023481	3023924	RI
val1E	0	3023731	3023806	+	TU021	II	3023481	3023924	RI
lys1F	0	3023811	3023886	+	TU021	II	3023481	3023924	RI
glu1A	0	3202717	3202797	-	TU022	III	3199371	3204592	RI
ssrA	53.0303	3231291	3231653	+	TU043	I	3231285	3231729	RI
arg1D	0	3321591	3321667	-	TU023	II	3321310	3322487	RD
arg1C	0	3321896	3321972	-	TU023	II	3321310	3322487	RD
arg1B	0	3322034	3322110	-	TU023	II	3321310	3322487	RD
arg1A	0	3322261	3322337	-	TU023	II	3321310	3322487	RD
ser4A	0	3322342	3322434	-	TU023	II	3321310	3322487	RD
met1A	0	3474374	3474450	+	TU024	II	3474369	3474705	RI
met1B	0	3474484	3474560	+	TU024	II	3474369	3474705	RI
met1C	16.6667	3474593	3474669	+	TU024	II	3474369	3474705	RI
gly1A	13.6364	3635024	3635097	-	TU025	I	3634961	3635102	RD
phe1A	60.6061	3721015	3721090	+	TU026	I	3721014	3721131	RI
met1E	24.2424	3803103	3803178	+	TU027	I	3803102	3803238	RI
met1D	0	3934841	3941730	-	TU028	IV	3941646	3941722	RI
leu1A	0	3945653	3945739	-	TU029	IV	3945607	3946161	RI
thr1A	0	4038498	4038573	-	TU030	III	4038293	4043722	RI
pro1A	0	4278096	4278214	-	TU043	I	4278096	4278216	RI
sec1A	13.6364	4407608	4407698	+	TU031	I	4407584	4407758	RD
glu1E	0	4560357	4560432	+	TU032	III	4558442	4563777	RI
ile1C	0	4664973	4665049	+	TU033	III	4663053	4668819	RI
ala2C	0	4665156	4665231	+	TU033	III	4663053	4668819	RI
asp1C	0	4668572	4668648	+	TU033	III	4663053	4668819	RI
trp1A	0	4668702	4668777	+	TU033	III	4663053	4668819	RI
arg4A	0	4706808	4706884	+	TU034	II	4706798	4707280	RI
his1A	0	4706940	4707015	+	TU034	II	4706798	4707280	RI
leu4D	0	4707039	4707125	+	TU034	II	4706798	4707280	RI
pro3A	0	4707168	4707244	+	TU034	II	4706798	4707280	RI
ile1B	0	4756827	4756903	+	TU035	III	4755046	4760347	RI
ala2B	0	4756940	4757015	+	TU035	III	4755046	4760347	RI
thr3A	0	4764108	4764183	+	TU036	IV	4764101	4765915	RI
tyr1C	0	4764194	4764278	+	TU036	IV	4764101	4765915	RI
gly3A	0	4764394	4764468	+	TU036	IV	4764101	4765915	RI
thr1B	0	4764474	4764549	+	TU036	IV	4764101	4765915	RI
glu1C	0	4801973	4802048	+	TU037	III	4800065	4805492	RI
phe1B	1.51515	4951947	4952022	-	TU038	I	4951906	4952023	RI
gly2D	0	4992982	4993057	+	TU039	II	4992924	4993375	RD
gly2C	0	4993126	4993201	+	TU039	II	4992924	4993375	RD
gly2B	0	4993274	4993349	+	TU039	II	4992924	4993375	RD
leu5A	96.9697	5125867	5125951	+	TU040	I	5125850	5125995	RI
glu1B	0	5200015	5200090	+	TU041	III	5198214	5203533	RI
leu4C	0	5282725	5282811	-	TU042	II	5282424	5283075	RD
leu4B	0	5282843	5282929	-	TU042	II	5282424	5283075	RD
leu4A	0	5282958	5283044	-	TU042	II	5282424	5283075	RD
