## Supplementary Table 7 (spreadsheet) for "Properties of genes encoding transfer RNAs as integration sites for genomic islands and prophages in *Klebsiella pneumoniae*"

### Sheet: Sheet1
Supplementary Table 7. Strains from different species of Enterobacteriaceae whose genomes were analysed in this study.
Species	Strain	Relevant features	NCBI access number	Year	Country	Source	Sample type
Enterobacter cloacae	ENHKU01	Endophytic strain	CP003737	2010	Hong Kong	Capsicum annuum	Isolated from plant tissue
	ATCC13047	Human pathogen, type strain	NC_014121	1890	USA	Human	Cerebrospinal fluid
	ECR091	Human pathogen	CP008905	2012	USA	Human	Urine
	ECNIH3	Human pathogen	CP008897	2011	USA	Human	Tracheal aspirate
	ECWSU1	Plant pathogen	CP002886	2008-2009	USA	Allium cepa	Onion bulbs exhibiting syntoms of rot
	P101	Endophytic strain	CP006580	NR	USA	Panicum virgatum	Isolated from plant tissue
	NIH2	Human pathogen, carrying KPC-2 beta lactamase	CP008823	2012	USA	Human	Sink drain
Escherichia coli	K-12 MG1655	Commensal, laboratory strain	NC_000913	1922	USA	Human	Stool
	2011C-3493	EHEC, from 2011 bloody diarrhea outbreak	CP003289	2011	USA	Human	Stool, Isolated from a patient with HUS syndrome
	O157 Sakai	EHEC, from 1996 bloody diarrhea outbreak	BA000007	1996	Japan	Human	Isolated from a typical case in Sakai outbreak
	NRG857C	AIEC, associated with Crohn's Disease	CP001855	NR	Germany	Human	Ileum biopsy
	UMN026	ExPEC, associated with acute cystitis	NC_011751	1999	USA	Human	Urine
	IAI39	ExPEC, associated with urinary tract infection	NC_011750	1980s	France	Human	Urine
Salmonella bongori	NCTC12419	Isolated from an African frog, type strain	FR877557	1972	Africa	Frog	unknown
	N268-08	Clinical isolate	CP006608	NR	Switzerland	Human	unknown
	RKS3044	Clinical isolate	CP006692	NR	Sweden	Human	unknown
Salmonella enterica	PT4 P125109	Enteritidis, from food-poisoning outbreak	AM933172	NR	UK	Human	unknown
	ATCC9150	Paratyphi, also named SARB42 and RKS4993, type strain	NC_006511	1993	Malasya	Human	unknown
	Ty2	Typhi, Type strain	AE014613	1918	Russia	Human	unknown
	CT18	Typhi, multidrug resistant	AL513382	1993	Vietnam	Human	Blood
	14028S	Typhimurium, derivative of CDC 60-6516 isolate	CP001363	1960	USA	Chicken	heart and liver samples
	LT2	Typhimurium, laboratory type strain	AE006468	1940s	unknown	unknown	unknown
	ST4/74	Typhimurium, animal pathogen	NC_016857	NR	UK	Calf	unknown
	287/91	Gallinarum, from outbreak of fowl typhoid	NC_011274	NR	Brazil	Chicken	Brown egg-laying hens
	SC-B67	Choleraesius, multiresistant	NC_006905	2002	Austria	Human	Blood of a patient with sepsis
	Ty21a	Typhi, Ty2 derivative	NC_021176	1970s	Switzerland	Laboratory	galE- mutant obtained by NTG chemical mutagenesis
	PM01613	Typhi, from a typhoid outbreak	CP012091	2013	Malasya	Water	isolated from well water during a typhoid outbreak
Shigella flexneri	2a 301	Serotype 2, associated to acute shigellosis	AE005674	1984	China	Human	unknown
	2a 2457T	Serotype 2, associated to shigellosis	NC_004741	1954	Japan	Human	unknown
	2002017	Serotype X, assoiated to diarrhea and dysentery	NC_017328	2002	China	Human	Stool
	5b 8401	Serotype 5, epidemic strain	NC_008258	NR	China	Human	unknown
	2003036	Serotype Y	CP004056	NR	China	Human	unknown
	Shi06HN006	Serotype Yv	CP004057	NR	China	Human	unknown
	NCTC1	Serotype 2	LM651928	1915	France	Human	Isolated from an early case of dysentery during World War 1
	G1663		CP007037	NR	NR	Human	Stool
	5a M90T	Serotype 5	CM001474	NR	NR	NR	unknown
Yersinia pestis	CO92	Associated with cat-transmitted pneumonic plague	AL590842	1990s	USA	Human	unknown
	Pestoides F	Unusual strain carries a non-consensus V antigen (lcrV) sequence and retains virulence by the parenteral and aerosol routes	NC_009381	NR	Former Soviet Union	Human	unknwn
	Nepal516	from a 1967 outbreak of pneumonic plague	NC_008149	1967	Nepal	Human	unknown
	antiqua	Human infection	NC_008150	1965	Republic of Congo	Human	unknown
	Microtus 91001	Highly virulent for mice, avirulent to humans	NC_005810	NR	China	Microtus brandti	isolated from the rodent Brandt's vole-Microtus brandti
	El Dorado	ClinIcal isolate	CP009785	2002	USA	Human	unknown
	Dodson	ClinIcal isolate	NZ_CP009844	1967	USA	Human	unknown
	Harbin35	ClinIcal isolate	NZ_CP009704	1940	China	Human	unknown
	Z176003	Isolated from Marmota himalayana	NC_014029	1976	Tibet	Marmota himalayana	unknown
	A1122	CDC laboratory standard avirulent	NC_017168	1940	USA	Laboratory	Derived from 1084 virulent strain from California
	Nairobi	Isolated from wild rat	NZ_CP010293	1985	Kenya	Wild rat	unknown
	Nicholisk 41		NZ_CP009991	2008	China	unknown	unknown
	KIM10+	Associated with the second pandemic, including the Black Death	NC_004088	1961	Iran	Human	isolated from a human pneumonic plague infection
Serratia marcescens	SmUNAM836	Multiresistant, from a patient with chronic obstructive pulmonary disease	CP012685	2005	Mexico	Human	bronchial aspiration
	SM39	Multiresistant, clinical isolate	AP013063	1999	Japan	Human	unknown
	B3R3	Plant pathogen	CP013046	2011	China	Zea mays	unknown
	CAV1492	Multiresistant, clinical isolate	CP011642	2011-2012	USA	Human	Respiratory
	Db11	Isolated from a moribund Drosophila melanogaster	HG326223	1980s	Sweeden	Drosophila melanogaster	unknown
	RSC-14	Endophytic strain, alleviates Cd stress in host plants	CP012639	2013	South Korea	Solanum nigrum	isolated from the roots of the Cd-hyperaccumulator Solanum nigrum
	WW4	isolated from a paper machine	NC_020211	unknown	Taiwan	envoronmental	isolated from a paper machine
